# Distinct NIR Reflectance Spectra Associated with Foliar Symptoms of Beech Leaf Disease

**DOI:** 10.1101/2025.11.22.689946

**Authors:** Elisabeth Moore, Leeann C. Dabydeen, Reem Salha, Julie Bichler, Aleca M. Borsuk

## Abstract

Beech leaf disease (BLD) is an epidemic spreading among American beech (*Fagus grandifolia)* populations, with characteristic symptoms including dark green, yellow, or brown bands of thickened leaf tissue between secondary veins. Whereas near infrared (NIR) light is reflected by leaf tissue structure, here we used multispectral NIR imaging to distinguish symptomatic from asymptomatic leaf reflectance, as well as to distinguish between different expressions of symptoms (dark green, yellow, and brown bands) within symptomatic leaves. Key findings include significantly higher NIR reflectance in dark green bands of symptomatic tissue compared to asymptomatic tissue (λ = 840, 860, 900, 940, and 980 nm; ∼26.2%, 25.9%, 35.0%, 35.3%, and 32.5% increase respectively). A partial least squares regression model predicted 97% of variation in symptomatic vs. asymptomatic NIR reflectance was attributed primarily to the increase in spongy mesophyll thickness and overall leaf thickness in symptomatic tissue. Water infiltration of the intercellular airspaces in symptomatic and asymptomatic leaves removed differences in NIR reflectance, supporting a mechanistic link between increased NIR reflectance and the foliar symptoms of BLD. Our results highlight the interaction of leaf internal architecture with NIR wavelengths, and informs the development of targeted remote sensing tools, with implications for detecting even early-stage symptoms of BLD.
