## Supplementary material for "Distinct NIR Reflectance Spectra Associated with Foliar Symptoms of Beech Leaf Disease": Cellular Architecture Measurements

### Sheet: Sheet 1 - BLD NIR and Cell Meas
BLD NIR and Cell Measurements - Cellular Measurements
Tree	Health	slide date	letter	NOTES	mean leaf width	LW SD	mean adaxial (top) epidermal width	ADEW SD	mean abaxial (bottom) epidermal width	ABEW SD	Mean Palisade width	PW SD	Mean spongy mesophyl Width	SMW SD	Horizontal mean Vascular bundle width	HMVBW SD	Vertical mean Vascular bundle width	VMVBW SD
2	A	4/2/2025	a	correct scale.	91.7905	2.55825	15.9162	0.37325	11.2848	0.42175	26.2045	1.8855	42.7473	0.48025	41.9783	2.79675	40.8918	3.81975
2	A	4/2/2025	b	correct scale.	95.0275	1.36225	17.354	1.3955	12.1565	0.29775	23.2315	1.89475	46.014	3.8095	52.0508	0.32025	53.3927	2.117
2	A	4/2/2025	c	correct scale.	91.074	1.184	13.4255	1.1275	15.188	0.63725	24.9402	1.6175	45.607	5.65075	47.2755	1.4045	37.337	2.252
2	S	4/2/2025	e	correct scale.	323.474	11.06	25.07	4.222	18.566	1.24	43.854	3.028	223.044	4.854	63.388	4.958	53.108	3.186
2	S	4/2/2025	b	correct scale.	236.99	7.7615	12.3325	0.3715	20.3435	1.24225	59.0247	3.2755	144.378	11.16	56.448	4.89125	55.827	4.77275
2	S	4/2/2025	c	correct scale.	329.244	11.0593	26.2868	4.8265	16.3715	2.37175	76.8773	18.961	177.752	22.0257	82.239	1.15675	51.2512	4.8265
4	A	3/24/2025	b	correct scale.	90.8413	5.8715	10.8697	0.7235	10.6378	0.3205	24.2787	4.738	44.7983	0.68225	52.2095	0.27525	42.9335	0.63725
4	A	3/24/2025	d	correct scale.	104.219	5.6935	7.0085	1.23625	8.89625	0.87875	32.042	0.82875	51.5117	4.168	45.027	1.777	36.0795	3.49325
4	A	3/24/2025	f	correct scale.	102.258	17.3445	9.16325	1.04025	9.4915	0.845	32.1213	2.1735	53.5947	5.816	44.8392	2.085	45.9562	1.6955
4	S	3/12/2025	i	correct scale.	359.134	14.904	23.876	1.334	17.704	1.136	80.106	8.106	254.29	29.432	109.612	1.854	114.318	4.084
4	S	3/12/2025	j	correct scale.	401.936	1.984	22.78	4.432	21.69	0.444	81.252	11.198	270.072	20.32	88.472	25.08	73.972	2.924
4	S	3/12/2025	g	correct scale.	460.142	33.176	28.416	0.996	18.434	2.372	80.222	18.514	333.756	26.012	110.544	5.84	120.452	7.286
6	A	4/16/2025	a	correct scale.	104.298	4.866	10.158	0.96	10.69	1.024	23.232	3.72	57.574	4.202	47.6	1.55	54.574	2.002
6	A	4/16/2025	b	correct scale.	93.548	5.266	10.72	1.146	10.138	1.944	28.044	2.408	53.112	1.996	37.32	1.5	33.186	0.816
6	A	4/16/2025	c	correct scale.	102.068	3.666	12.244	0.902	10.57	0.936	22.664	4.216	56.772	1.374	33.69	3.154	29.678	2.236
6	S	4/25/2025	b	correct scale.	416.938	21.334	19.094	2.568	18.476	0.376	60.41	14.824	330.094	11.074	59.224	1.52	55.966	1.952
6	S	4/25/2025	c	correct scale.	418.648	10.63	30.888	7.004	22.476	0.932	56.46	1.962	304.262	2.354	69.788	4.706	67.086	2.002
6	S	4/25/2025	d	correct scale.	389.34	18.868	24.504	4.294	27.176	5.764	48.002	1.81	288.962	20.952	67.078	1.996	67.552	4.574
5	A	4/18/2025	d	correct scale.	110.402	1.492	16.392	1.298	12.87	0.492	28.824	2.382	53.684	10.218	35.242	3.276	37.99	1.648
5	A	4/18/2025	g	correct scale.	110.576	1.252	16.634	1.722	11.878	1.102	31.762	3.108	53.864	1.164	56.13	1.216	51.096	4.642
5	A	4/18/2025	f	correct scale.	105.248	2.538	17.136	1.964	12.724	0.842	28.264	2.022	55.018	8.388	38.632	1.552	35.234	3.394
5	S	4/9/2025	a	correct scale.	376.286	30.114	19.062	2.082	32.866	2.99	93.458	11.854	242.812	24.98	86.684	4.84	55.006	2.268
5	S	4/9/2025	c	correct scale.	212.242	4.536	20.074	3.51	25.89	4.828	59.41	9.504	124.136	11.792	76.786	4.078	62.692	3.004
5	S	4/9/2025	f	correct scale.	300.11	14.672	19.872	2.034	25.27	4.162	54.58	2.854	184.972	10.79	72.042	4.008	67.366	5.66
7	A	4/9/2025	b	correct scale.	128.876	5.128	21.202	2.02	11.26	0.66	37.534	2.682	69.33	0.976	35.418	1.24	35.234	2.56
7	A	4/9/2025	c	correct scale.	119.096	2.856	11.582	1.582	10.388	0.86	36.484	3.426	67.536	6.218	37.102	1.32	35.734	0.496
7	A	4/9/2025	d	correct scale.	144.072	5.916	12.274	3.576	12.166	0.728	45.346	2.06	70.074	5.314	37.14	1.852	30.144	1.344
7	S	3/15/2025	a	correct scale.	306.966	5.118	22.032	4.006	15.258	1.52	84.344	8.558	194.44	8.918	84.558	7.244	87.63	6.084
7	S	3/15/2025	c	correct scale.	272.436	3.064	21.086	3.35	14.324	1.61	47.58	6.778	208.96	19.116	74.982	2.542	52.018	10.282
7	S	3/15/2025	d	correct scale.	331.76	7.274	24.406	1.174	21.892	3.27	98.574	11.982	207.242	26.76	74.236	10.208	88.85	4.138
7	Y	4/16/2025	e	correct scale.	160.268	12.114	15.734	0.972	17.558	2.986	46.094	4.808	102.866	14.138	58.438	2.456	61.68	6.69
7	Y	4/16/2025	f	correct scale.	155.432	8.69	12.402	0.908	12.984	1.78	31.66	2.92	105.192	8.106	81.088	1.97	62.886	2.424
7	Y	4/16/2025	g	correct scale.	172.808	16.96	12.412	3.074	14.85	0.984	31.396	18.28	132.122	5.742	69.682	5.462	74.234	4.086
8	A	4/9/2025	e	correct scale.	106.322	5.034	13.932	2.522	11.798	1.134	31.066	7.702	53.26	2.262	41.942	2.818	32.826	1.858
8	A	4/9/2025	d	correct scale.	111.938	1.836	12.644	0.89	13.572	1.688	35.826	3.702	56.276	4.234	51.754	0.96	38.278	1.096
8	A	4/9/2025	g	correct scale.	109.458	2.582	14.274	0.278	13.142	1.776	28.216	1.628	57.17	1.13	42.522	2.972	30.676	2.684
8	S	4/9/2025	a	correct scale.	169.164	4.144	15.642	3.336	14.372	1.648	57.412	9.634	81.602	8.338	66.158	1.708	49.174	2.788
8	S	4/9/2025	b	correct scale.	186.3	3.32	21.448	4.898	13.884	2.356	66.98	2.93	98.358	2.138	60.276	3.346	50.828	1.034
8	S	4/9/2025	c	correct scale. (12.05 px/um, then 2x)	194.17	8.876	17.14	2.69	14.458	0.622	71.88	7.312	100.42	7.528	52.004	2.792	31.43	0.228
7	B	3/8/2025	b	correct scale.	328.17	12.762	15.96	1.066	13.378	3.072	42.454	8.76	240.774	5.498	89.76	3.256	68.996	3.574
7	B	3/8/2025	d	correct scale.	303.786	4.06	14.192	2.154	11.384	2.048	37.524	8.738	208.862	17.092	82.566	4.6	71.736	4.5
7	B	3/8/2025	e	correct scale.	283.794	4.858	18.958	3.008	12.26	0.734	37.898	4.346	202.18	8.052	68.638	2.864	60.218	10.658
3	Y	5/19/2025	b	correct scale, 2x, just exceptionally small section	72.022	0.366	7.084	1.018	7.214	1.346	24.476	1.362	32.412	2.364	29.278	5.368	20.886	0.372
3	Y	5/19/2025	c	correct scale.	73.718	1.204	8.636	1.622	7.07	0.478	26.734	1.328	29.948	2.45	25.232	1.786	23.042	2.744
3	Y	5/19/2025	e	correct scale.	78.72	3.16	9.244	1.968	8.142	0.81	21.12	2.612	39.62	4.076	43.192	3.83	42.418	3.138
3	B	5/19/2025	a	correct scale.	142.224	16.846	10.542	1	14.534	3.224	36.358	2.574	83.44	8.916	54.734	5.832	64.586	0.82
3	B	5/19/2025	b	correct scale.	190.432	39.324	18.606	2.572	18.516	1.808	40.678	3.956	109.852	25.966	83.526	4.262	92.008	4.122
3	B	5/19/2025	f	correct scale.	223.43	9.35	13.33	0.62	17.374	4.108	40.712	3.812	143.394	22.402	60.708	1.284	61.456	3.332
6	Y	5/19/2025	b	correct scale.	310.738	6.286	15.12	1.868	15.116	1.626	46.13	13.458	221.432	3.596	94.448	5.132	88.182	1.636
6	Y	5/19/2025	c	correct scale.	265.928	16.012	20.158	1.034	16.524	1.296	42.086	4.09	190.608	22.254	83.51	9.952	73.632	8.968
6	Y	5/19/2025	d	correct scale.	307.312	31.718	19.626	3.006	16.71	0.432	41.16	3.756	248.872	9.21	73.408	3.244	61.506	7.194
6	B	5/19/2025	a	correct scale.	232.504	1.262	24.254	3.476	22.194	2.188	71.452	4.57	153.514	11.512	110.874	9.554	111.586	18.276
6	B	5/19/2025	c	correct scale.	302.438	2.47	11.384	1.362	22.342	5.48	70.71	1.336	192.766	5.24	82.126	4.104	78.128	9.048
6	B	5/19/2025	d	correct scale.	298.344	16.234	21.484	4.516	20.118	4.216	50.498	4.36	187.668	23.602	106.624	11.666	108.094	16.696
1	B	7/3/2025	a	at 10x, so will do same scale as 40x (global scale, 12.05 px/um, which gets multiplies by 2, so this will get multiplied by 8	209.312	48.144	11.808	1.36	12.856	3.152	38.6	6.544	182.8	34.952	78.6	3.864	64.792	2.76
1	B	7/3/2025	b	at 10x, so will do same scale as 40x (global scale, 12.05 px/um, which gets multiplies by 2, so this will get multiplied by 9	285.304	49.944	12.936	1.84	13.328	2.024	41.816	7.064	239.968	23.248	75.456	6.752	69.256	7.936
