## Supplementary material for "Distinct NIR Reflectance Spectra Associated with Foliar Symptoms of Beech Leaf Disease": Infiltrated Leaves NIR Experimental Data

### Sheet: Sheet 1 - BLD NIR and Cell Meas
BLD NIR and Cell Measurements - Infiltrated tissue experiment measurements
Measurer in ImageJ	Leaf	Leaf Sym/Asym	Band color	Wavelength	White Standard	Symptomatic tissue	Asymptomatic Tissue	Infiltrated_symptomatic tissue	Infiltrated_Asymptomatic Tissue
Aleca	1	S	dark green	720	255	198	186	123	126
Aleca	1	S	dark green	760	255	255	223	159	153
Aleca	1	S	dark green	800	255	254	236	159	154
Julie	1	S	dark green	840	255	253	222	154	147
Julie	1	S	dark green	860	236	204	170	131	137
Julie	1	S	dark green	900	192	175	134	97	113
Julie	1	S	dark green	940	153	135	104	91	86
Julie	1	S	dark green	980	112	96	83	76	57
Julie	2	S	dark green	720	255	209	182	147	158
Julie	2	S	dark green	760	255	255	235	211	203
Julie	2	S	dark green	800	255	253	218	194	180
Julie	2	S	dark green	840	225	225	217	186	164
Julie	2	S	dark green	860	236	212	163	143	121
Julie	2	S	dark green	900	207	183	141	119	111
Julie	2	S	dark green	940	167	154	111	98	85
Julie	2	S	dark green	980	112	102	84	68	62
Aleca	3	S	dark green	720	255	208	155	153	152
Aleca	3	S	dark green	760	255	255	213	188	175
Aleca	3	S	dark green	800	255	255	217	193	183
Aleca	3	S	dark green	840	255	255	206	171	169
Aleca	3	S	dark green	860	240	220	167	151	130
Aleca	3	S	dark green	900	209	184	142	117	111
Aleca	3	S	dark green	940	172	150	117	96	93
Aleca	3	S	dark green	980	121	103	82	68	68
Elis	4	S	dark green	720	255	202	162	147	141
Elis	4	S	dark green	760	255	251	222	186	182
Elis	4	S	dark green	800	255	253	228	189	188
Elis	4	S	dark green	840	252	251	213	178	176
Elis	4	S	dark green	860	237	218	169	142	136
Elis	4	S	dark green	900	198	187	145	119	118
Elis	4	S	dark green	940	158	146	117	97	95
Elis	4	S	dark green	980	115	104	83	69	68
Aleca	5	S	dark green	720	255	209	172	139	123
Aleca	5	S	dark green	760	255	254	228	184	172
Aleca	5	S	dark green	800	254	254	227	190	174
Aleca	5	S	dark green	840	248	251	210	182	170
Aleca	5	S	dark green	860	235	199	161	160	139
Aleca	5	S	dark green	900	193	168	137	133	121
Aleca	5	S	dark green	940	143	140	104	102	97
Aleca	5	S	dark green	980	107	95	77	75	70
Aleca	7	S	dark green	720	255	217	179	153	133
Aleca	7	S	dark green	760	255	255	213	194	187
Aleca	7	S	dark green	800	255	255	220	200	199
Aleca	7	S	dark green	840	251	254	209	192	191
Aleca	7	S	dark green	860	236	214	164	159	157
Aleca	7	S	dark green	900	204	180	144	135	131
Aleca	7	S	dark green	940	162	145	111	110	114
Aleca	7	S	dark green	980	118	101	74	78	83
Elis	8	S	dark green	720	255	150	171	153	134
Elis	8	S	dark green	760	255	216	231	193	194
Elis	8	S	dark green	800	255	220	226	199	214
Elis	8	S	dark green	840	250	206	212	192	205
Elis	8	S	dark green	860	235	162	166	156	160
Elis	8	S	dark green	900	192	139	145	131	141
Elis	8	S	dark green	940	155	112	118	107	116
Elis	8	S	dark green	980	113	79	87	76	83
Elis	10	S	dark green	720	255	156	188	152	184
Elis	10	S	dark green	760	255	216	245	193	214
Elis	10	S	dark green	800	255	217	245	201	219
Elis	10	S	dark green	840	254	215	232	193	205
Elis	10	S	dark green	860	238	159	183	158	159
Elis	10	S	dark green	900	205	141	156	134	136
Elis	10	S	dark green	940	166	113	125	109	114
Elis	10	S	dark green	980	120	80	87	79	81
Aleca	11	S	dark green	720	255	214	196	145	133
Aleca	11	S	dark green	760	255	255	249	186	175
Aleca	11	S	dark green	800	255	255	250	197	189
Aleca	11	S	dark green	840	250	250	236	189	179
Aleca	11	S	dark green	860	237	203	174	161	141
Aleca	11	S	dark green	900	197	178	151	131	125
Aleca	11	S	dark green	940	156	141	122	111	103
Aleca	11	S	dark green	980	115	102	86	79	75
Aleca	12	S	dark green	720	255	188	169	133	131
Aleca	12	S	dark green	760	255	249	220	169	173
Aleca	12	S	dark green	800	254	253	217	176	193
Aleca	12	S	dark green	840	248	247	201	182	183
Aleca	12	S	dark green	860	229	195	155	145	136
Aleca	12	S	dark green	900	187	172	129	130	130
Aleca	12	S	dark green	940	148	133	105	102	99
Aleca	12	S	dark green	980	107	91	74	77	72
Elis	13	S	dark green	720	255	186	170	139	145
Elis	13	S	dark green	760	255	255	237	176	210
Elis	13	S	dark green	800	255	255	230	182	214
Elis	13	S	dark green	840	251	252	207	179	177
Elis	13	S	dark green	860	236	199	165	152	161
Elis	13	S	dark green	900	198	168	137	125	148
Elis	13	S	dark green	940	159	133	111	104	117
Elis	13	S	dark green	980	116	95	77	72	85
Aleca	15	S	dark green	720	255	177	169	128	134
Aleca	15	S	dark green	760	255	252	231	168	177
Aleca	15	S	dark green	800	253	252	232	186	195
Aleca	15	S	dark green	840	248	247	217	181	183
Aleca	15	S	dark green	860	235	201	170	151	165
Aleca	15	S	dark green	900	191	172	145	124	143
Aleca	15	S	dark green	940	156	136	116	106	100
Aleca	15	S	dark green	980	114	96	82	76	72
Aleca	17	S	dark green	720	255	191	162	137	153
Aleca	17	S	dark green	760	255		219	183	205
Aleca	17	S	dark green	800	255	255	220	195	209
Aleca	17	S	dark green	840	251	253	198	188	194
Aleca	17	S	dark green	860	236	204	153	144	143
Aleca	17	S	dark green	900	188	173	136	131	125
Aleca	17	S	dark green	940	158	143	104	102	109
Aleca	17	S	dark green	980	113	95	79	81	74
Elis	18	S	dark green	720	253	134	153	126	138
Elis	18	S	dark green	760	255	216	178	169	182
Elis	18	S	dark green	800	254	211	182	177	193
Elis	18	S	dark green	840	247	196	168	175	184
Elis	18	S	dark green	860	216	156	132	148	145
Elis	18	S	dark green	900	174	138	113	129	128
Elis	18	S	dark green	940	139	109	91	105	105
Elis	18	S	dark green	980	106	80	68	76	76
Elis	20	S	dark green	720	255	171	165	156	191
Elis	20	S	dark green	760	255	238	216	195	225
Elis	20	S	dark green	800	255	248	222	203	228
Elis	20	S	dark green	840	253	241	211	195	213
Elis	20	S	dark green	860	240	193	166	166	164
Elis	20	S	dark green	900	210	168	142	140	140
Elis	20	S	dark green	940	170	138	117	117	116
Elis	20	S	dark green	980	123	96	81	82	82
