## Supplementary material for "Distinct NIR Reflectance Spectra Associated with Foliar Symptoms of Beech Leaf Disease": Non-Infiltrated NIR Experimental Data

### Sheet: Sheet 1 - BLD NIR and Cell Meas
BLD NIR and Cell Measurements - Intact Leaf Band Color NIR Reflectance
Individual	Sample	Leaf Sym/Asym	Band Color (green, Dark Green, Yellow, Brown)	Wavelength	White Standard	Symptomatic Tissue	Asymptomatic Tissue
1	1	S	dark green	720	255	220	190
1	1	S	dark green	760	255	251	226
1	1	S	dark green	800	255	246	223
1	1	S	dark green	840	255	237	203
1	1	S	dark green	860	240	188	153
1	1	S	dark green	900	211	153	128
1	1	S	dark green	940	174	127	104
1	1	S	dark green	980	125	86	73
1	1	S	brown	720	255	183	190
1	1	S	brown	760	255	216	226
1	1	S	brown	800	255	218	223
1	1	S	brown	840	255	199	203
1	1	S	brown	860	240	159	153
1	1	S	brown	900	211	132	128
1	1	S	brown	940	174	107	104
1	1	S	brown	980	125	75	73
1	2	S	dark green	720	255	253	177
1	2	S	dark green	760	255	255	223
1	2	S	dark green	800	254	255	224
1	2	S	dark green	840	249	254	202
1	2	S	dark green	860	233	219	155
1	2	S	dark green	900	194	187	136
1	2	S	dark green	940	156	148	122
1	2	S	dark green	980	114	101	78
1	2	S	brown	720	225	224	194
1	2	S	brown	760	255	244	226
1	2	S	brown	800	255	238	215
1	2	S	brown	840	254	234	202
1	2	S	brown	860	240	191	158
1	2	S	brown	900	213	149	128
1	2	S	brown	940	175	122	105
1	2	S	brown	980	125	85	74
1	3	S	dark green	720	255	184	171
1	3	S	dark green	760	255	249	220
1	3	S	dark green	800	251	249	219
1	3	S	dark green	840	242	225	196
1	3	S	dark green	860	216	175	144
1	3	S	dark green	900	169	150	129
1	3	S	dark green	940	146	116	105
1	3	S	dark green	980	108	82	75
1	4	S	yellow	720	255	228	194
1	4	S	yellow	760	255	251	244
1	4	S	yellow	800	255	248	241
1	4	S	yellow	840	249	235	220
1	4	S	yellow	860	235	177	161
1	4	S	yellow	900	198	155	142
1	4	S	yellow	940	158	123	110
1	4	S	yellow	980	115	88	80
1	4	S	dark green	720	255	222	194
1	4	S	dark green	760	255	255	244
1	4	S	dark green	800	255	254	241
1	4	S	dark green	840	249	251	220
1	4	S	dark green	860	235	198	161
1	4	S	dark green	900	198	171	142
1	4	S	dark green	940	158	135	110
1	4	S	dark green	980	115	96	80
1	5	S	yellow	720	255	232	187
1	5	S	yellow	760	255	249	234
1	5	S	yellow	800	255	250	226
1	5	S	yellow	840	254	236	209
1	5	S	yellow	860	239		159
1	5	S	yellow	900	206	157	134
1	5	S	yellow	940	170	130	108
1	5	S	yellow	980	120	90	76
1	5	S	dark green	720	255	219	187
1	5	S	dark green	760	255	252	234
1	5	S	dark green	800	255	249	226
1	5	S	dark green	840	254	241	209
1	5	S	dark green	860	239	191	159
1	5	S	dark green	900	206	160	134
1	5	S	dark green	940	170	128	108
1	5	S	dark green	980	120	88	76
2	1	S	dark green	720	86	152	141
2	1	S	dark green	760	246	191	178
2	1	S	dark green	800	240	190	173
2	1	S	dark green	840	229	182	157
2	1	S	dark green	860	194	148	121
2	1	S	dark green	900	156	130	106
2	1	S	dark green	940	124	105	84
2	1	S	dark green	980	95	76	62
2	2	S	dark green	720	255	240	178
2	2	S	dark green	760	255	250	212
2	2	S	dark green	800	254	249	206
2	2	S	dark green	840	245	241	194
2	2	S	dark green	860	232	203	160
2	2	S	dark green	900	192	164	131
2	2	S	dark green	940	156	133	105
2	2	S	dark green	980	113	93	75
2	1	S	brown	720	244	164	101
2	2	S	brown	760	244	126	208
2	2	S	brown	800	237	136	213
2	2	S	brown	840	217	140	186
2	2	S	brown	860	190	125	140
2	2	S	brown	900	149	117	121
2	2	S	brown	940	118	92	93
2	2	S	brown	980	90	68	70
2	2	S	yellow	720	247	211	203
2	2	S	yellow	760	247	243	249
2	2	S	yellow	800	246	240	248
2	2	S	yellow	840	239	227	235
2	2	S	yellow	860	207	172	177
2	2	S	yellow	900	167	149	154
2	2	S	yellow	940	133	119	120
2	2	S	yellow	980	100	85	87
2	3	S	dark green	720	255	205	177
2	3	S	dark green	760	255	238	203
2	3	S	dark green	800	255	231	194
2	3	S	dark green	840	248	215	179
2	3	S	dark green	860	233	172	140
2	3	S	dark green	900	192	141	116
2	3	S	dark green	940	156	113	93
2	3	S	dark green	980	113	81	67
2	3	S	brown	720	255	116	78
2	3	S	brown	760	255	200	219
2	3	S	brown	800	255	200	212
2	3	S	brown	840	248	196	196
2	3	S	brown	860	233	156	153
2	3	S	brown	900	192	131	128
2	3	S	brown	940	156	107	104
2	3	S	brown	980	113	77	74
2	3	S	yellow	720	252	225	156
2	3	S	yellow	760	251	253	196
2	3	S	yellow	800	247	249	189
2	3	S	yellow	840	237	233	173
2	3	S	yellow	860	205	179	133
2	3	S	yellow	900	163	153	117
2	3	S	yellow	940	131	119	89
2	3	S	yellow	980	98	85	66
2	4	S	dark green	720	225	224	286
2	4	S	dark green	760	255	251	223
2	4	S	dark green	800	254	250	215
2	4	S	dark green	840	248	241	200
2	4	S	dark green	860	234	191	153
2	4	S	dark green	900	195	157	128
2	4	S	dark green	940	159	127	103
2	4	S	dark green	980	115	88	73
2	4	S	brown	720	225	247	178
2	4	S	brown	760	255	253	215
2	4	S	brown	800	254	254	209
2	4	S	brown	840	248	250	191
2	4	S	brown	860	234	205	148
2	4	S	brown	900	195	170	123
2	4	S	brown	940	159	136	98
2	4	S	brown	980	115	96	72
2	5	S	dark green	720	255	195	179
2	5	S	dark green	760	255	243	226
2	5	S	dark green	800	252	244	225
2	5	S	dark green	840	242	229	204
2	5	S	dark green	860	229	172	153
2	5	S	dark green	900	185	149	132
2	5	S	dark green	940	148	118	104
2	5	S	dark green	980	109	83	75
2	5	S	yellow	720	232	165	131
2	5	S	yellow	760	238	190	157
2	5	S	yellow	800	222	178	152
2	5	S	yellow	840	198	161	137
2	5	S	yellow	860	164	126	108
2	5	S	yellow	900	134	109	91
2	5	S	yellow	940	105	84	73
2	5	S	yellow	980	84	63	55
2	6	A	green	720	255		186
2	6	A	green	760	255		214
2	6	A	green	800	255		202
2	6	A	green	840	252		187
2	6	A	green	860	239		154
2	6	A	green	900	211		123
2	6	A	green	940	174		102
2	6	A	green	980	124		72
2	7	A	green	720	255		172
2	7	A	green	760	255		204
2	7	A	green	800	255		197
2	7	A	green	840	254		181
2	7	A	green	860	239		142
2	7	A	green	900	211		116
2	7	A	green	940	174		96
2	7	A	green	980	124		68
2	8	S	dark green	720	255	203	168
2	8	S	dark green	760	255	249	204
2	8	S	dark green	800	251	250	200
2	8	S	dark green	840	245	237	184
2	8	S	dark green	860	226	185	143
2	8	S	dark green	900	178	155	118
2	8	S	dark green	940	142	124	94
2	8	S	dark green	980	105	87	69
2	9	S	dark green	720	255	216	175
2	9	S	dark green	760	254	251	213
2	9	S	dark green	800	248	248	206
2	9	S	dark green	840	241	240	188
2	9	S	dark green	860	225	182	136
2	9	S	dark green	900	176	158	121
2	9	S	dark green	940	142	126	97
2	9	S	dark green	980	105	89	70
3	1	S	dark green	720	255	220	186
3	1	S	dark green	760	255	250	229
3	1	S	dark green	800	252	250	224
3	1	S	dark green	840	244	242	205
3	1	S	dark green	860	228	192	156
3	1	S	dark green	900	181	162	133
3	1	S	dark green	940	145	129	105
3	1	S	dark green	980	108	92	76
3	2	A	green	720	255		173
3	2	A	green	760	255		206
3	2	A	green	800	252		200
3	2	A	green	840	245		183
3	2	A	green	860	230		141
3	2	A	green	900	186		118
3	2	A	green	940	151		95
3	2	A	green	980	113		68
3	3	S	dark green	720	255	208	189
3	3	S	dark green	760	255	247	232
3	3	S	dark green	800	255	246	225
3	3	S	dark green	840	253	237	207
3	3	S	dark green	860	237	188	260
3	3	S	dark green	900	206	157	135
3	3	S	dark green	940	167	123	108
3	3	S	dark green	980	122	88	77
3	3	S	brown	720	255	138	149
3	3	S	brown	760	255	171	195
3	3	S	brown	800	254	181	193
3	3	S	brown	840	246	171	172
3	3	S	brown	860	226	133	129
3	3	S	brown	900	182	115	110
3	3	S	brown	940	147	95	90
3	3	S	brown	980	110	69	63
3	4	S	dark green	720	246	177	128
3	4	S	dark green	760	250	236	166
3	4	S	dark green	800	243	239	164
3	4	S	dark green	840	235	233	147
3	4	S	dark green	860	205	171	112
3	4	S	dark green	900	163	145	97
3	4	S	dark green	940	129	113	78
3	4	S	dark green	980	99	83	58
3	5	S	dark green	720	248	198	163
3	5	S	dark green	760	251	246	201
3	5	S	dark green	800	245	239	199
3	5	S	dark green	840	237	227	181
3	5	S	dark green	860	207	172	134
3	5	S	dark green	900	166	148	118
3	5	S	dark green	940	131	116	92
3	5	S	dark green	980	99	84	69
3	5	S	brown	720	255	109	204
3	5	S	brown	760	255	138	248
3	5	S	brown	800	255	146	244
3	5	S	brown	840	254	148	232
3	5	S	brown	860	239	124	184
3	5	S	brown	900	213	107	153
3	5	S	brown	940	171	87	120
3	5	S	brown	980	125	64	84
3	7	A	green	720	255		194
3	7	A	green	760	255		235
3	7	A	green	800	254		226
3	7	A	green	840	247		210
3	7	A	green	860	234		162
3	7	A	green	900	194		136
3	7	A	green	940	157		109
3	7	A	green	980	117		78
3	9	S	dark green	720	246	190	164
3	9	S	dark green	760	249	244	208
3	9	S	dark green	800	243	244	203
3	9	S	dark green	840	233	232	187
3	9	S	dark green	860	200	176	139
3	9	S	dark green	900	160	152	121
3	9	S	dark green	940	128	121	96
3	9	S	dark green	980	97	88	70
3	10	A	green	720	255		188
3	10	A	green	760	255		229
3	10	A	green	800	255		222
3	10	A	green	840	251		202
3	10	A	green	860	237		156
3	10	A	green	900	207		132
3	10	A	green	940	167		106
3	10	A	green	980	122		76
3	12	S	dark green	720	254	174	165
3	12	S	dark green	760	255	228	215
3	12	S	dark green	800	250	230	208
3	12	S	dark green	840	242	207	187
3	12	S	dark green	860	217	157	140
3	12	S	dark green	900	173	135	122
3	12	S	dark green	940	137	109	97
3	12	S	dark green	980	107	77	71
3	12	S	dark green	720	255	214	198
3	12	S	dark green	760	255	246	233
3	12	S	dark green	800	255	243	224
3	12	S	dark green	840	255	234	208
3	12	S	dark green	860	244	190	167
3	12	S	dark green	900	222	157	135
3	12	S	dark green	940	183	128	112
3	12	S	dark green	980	132	90	78
3	12	S	brown	720	255	155	180
3	12	S	brown	760	255	185	219
3	12	S	brown	800	252	191	212
3	12	S	brown	840	244	183	190
3	12	S	brown	860	228	149	149
3	12	S	brown	900	184	126	126
3	12	S	brown	940	147	102	99
3	12	S	brown	980	110	73	73
3	12	S	yellow	720	254	157	159
3	12	S	yellow	760	255	190	199
3	12	S	yellow	800	252	183	194
3	12	S	yellow	840	244	168	179
3	12	S	yellow	860	225	128	132
3	12	S	yellow	900	180	110	115
3	12	S	yellow	940	142	88	92
3	12	S	yellow	980	108	65	67
4	1	A	green	720	252		161
4	1	A	green	760	255		199
4	1	A	green	800	251		191
4	1	A	green	840	242		175
4	1	A	green	860	226		137
4	1	A	green	900	182		115
4	1	A	green	940	146		91
4	1	A	green	980	108		65
4	2	S	dark green	720	254	192	181
4	2	S	dark green	760	255	244	233
4	2	S	dark green	800	251	241	232
4	2	S	dark green	840	243	232	210
4	2	S	dark green	860	219	176	158
4	2	S	dark green	900	173	153	135
4	2	S	dark green	940	139	119	106
4	2	S	dark green	980	105	85	76
4	3	S	dark green	720	249	166	135
4	3	S	dark green	760	247	213	174
4	3	S	dark green	800	241	209	170
4	3	S	dark green	840	232	191	155
4	3	S	dark green	860	200	144	119
4	3	S	dark green	900	160	125	105
4	3	S	dark green	940	127	98	82
4	3	S	dark green	980	93	71	59
4	4	S	dark green	720	255	194	184
4	4	S	dark green	760	255	232	217
4	4	S	dark green	800	255	231	212
4	4	S	dark green	840	253	216	193
4	4	S	dark green	860	239	165	153
4	4	S	dark green	900	211	134	125
4	4	S	dark green	940	174	115	106
4	4	S	dark green	980	123	79	71
4	5	A	green	720	250		160
4	5	A	green	760	250		200
4	5	A	green	800	245		194
4	5	A	green	840	235		178
4	5	A	green	860	211		139
4	5	A	green	900	168		115
4	5	A	green	940	133		93
4	5	A	green	980	99		67
4	6	S	dark green	720	255	206	190
4	6	S	dark green	760	255	249	246
4	6	S	dark green	800	252	248	231
4	6	S	dark green	840	246	236	207
4	6	S	dark green	860	231	181	157
4	6	S	dark green	900	182	156	134
4	6	S	dark green	940	149	123	106
4	6	S	dark green	980	108	86	75
4	7	S	dark green	720	255	226	202
4	7	S	dark green	760	255	246	249
4	7	S	dark green	800	255	248	244
4	7	S	dark green	840	251	238	226
4	7	S	dark green	860	236	191	175
4	7	S	dark green	900	201	158	145
4	7	S	dark green	940	163	126	117
4	7	S	dark green	980	116	89	82
4	8	S	dark green	720	249	186	174
4	8	S	dark green	760	251	242	227
4	8	S	dark green	800	246	242	220
4	8	S	dark green	840	237	232	209
4	8	S	dark green	860	199	179	159
4	8	S	dark green	900	160	155	134
4	8	S	dark green	940	127	120	106
4	8	S	dark green	980	96	86	77
4	9	S	dark green	720	255	206	196
4	9	S	dark green	760	255	241	232
4	9	S	dark green	800	255	243	228
4	9	S	dark green	840	253	223	207
4	9	S	dark green	860	240	177	161
4	9	S	dark green	900	212	147	131
4	9	S	dark green	940	174	121	109
4	9	S	dark green	980	125	83	75
5	1	S	dark green	720	255	254	170
5	1	S	dark green	760	255	254	214
5	1	S	dark green	800	253	255	205
5	1	S	dark green	840	245	255	186
5	1	S	dark green	860	231	226	145
5	1	S	dark green	900	185	189	122
5	1	S	dark green	940	151	150	97
5	1	S	dark green	980	111	106	70
5	2	S	dark green	720	255	253	212
5	2	S	dark green	760	255	255	254
5	2	S	dark green	800	255	255	248
5	2	S	dark green	840	252	254	225
5	2	S	dark green	860	237	227	168
5	2	S	dark green	900	203	190	151
5	2	S	dark green	940	166	145	115
5	2	S	dark green	980	118	106	78
5	2	S	yellow	720	255	251	212
5	2	S	yellow	760	255	255	254
5	2	S	yellow	800	255	255	248
5	2	S	yellow	840	252	254	225
5	2	S	yellow	860	237	214	168
5	2	S	yellow	900	203	181	151
5	2	S	yellow	940	166	141	115
5	2	S	yellow	980	118	100	78
5	3	S	brown	720	255	117	178
5	3	S	brown	760	255	160	230
5	3	S	brown	800	254	181	226
5	3	S	brown	840	247	193	205
5	3	S	brown	860	230	165	152
5	3	S	brown	900	191	161	133
5	3	S	brown	940	153	134	105
5	3	S	brown	980	113	96	75
5	3	S	dark green	720	255	255	178
5	3	S	dark green	760	255	255	230
5	3	S	dark green	800	254	255	226
5	3	S	dark green	840	247	255	205
5	3	S	dark green	860	230	225	152
5	3	S	dark green	900	191	197	133
5	3	S	dark green	940	153	152	105
5	3	S	dark green	980	113	106	75
5	4	S	dark green	720	255	196	171
5	4	S	dark green	760	255	249	224
5	4	S	dark green	800	252	251	219
5	4	S	dark green	840	241	242	197
5	4	S	dark green	860	226	188	150
5	4	S	dark green	900	178	164	130
5	4	S	dark green	940	142	131	102
5	4	S	dark green	980	106	92	74
5	5	S	dark green	720	249	189	175
5	5	S	dark green	760	250	243	234
5	5	S	dark green	800	244	247	230
5	5	S	dark green	840	235	234	211
5	5	S	dark green	860	213	179	159
5	5	S	dark green	900	164	156	138
5	5	S	dark green	940	131	156	107
5	5	S	dark green	980	99	88	76
5	5	S	yellow	720	249	217	175
5	5	S	yellow	760	250	252	234
5	5	S	yellow	800	244	252	230
5	5	S	yellow	840	235	237	211
5	5	S	yellow	860	213	190	159
5	5	S	yellow	900	166	163	138
5	5	S	yellow	940	131	127	107
5	5	S	yellow	980	99	88	76
5	6	S	dark green	720	255	203	182
5	6	S	dark green	760	255	255	236
5	6	S	dark green	800	255	254	230
5	6	S	dark green	840	249	248	211
5	6	S	dark green	860	230	194	158
5	6	S	dark green	900	187	160	131
5	6	S	dark green	940	149	128	102
5	6	S	dark green	980	110	89	75
5	7	S	dark green	720	255	214	191
5	7	S	dark green	760	255	255	246
5	7	S	dark green	800	255	255	245
5	7	S	dark green	840	248	251	225
5	7	S	dark green	860	234	200	168
5	7	S	dark green	900	196	173	143
5	7	S	dark green	940	159	136	116
5	7	S	dark green	980	115	95	81
5	8	S	yellow	720
5	8	S	yellow	760
5	8	S	yellow	800
5	8	S	yellow	840
5	8	S	yellow	860
5	8	S	yellow	900
5	8	S	yellow	940
5	8	S	yellow	980
5	8	S	dark green	720
5	8	S	dark green	760
5	8	S	dark green	800
5	8	S	dark green	840
5	8	S	dark green	860
5	8	S	dark green	900
5	8	S	dark green	940
5	8	S	dark green	980
5	10	S	brown	720	255	159	182
5	10	S	brown	760	155	197	228
5	10	S	brown	800	255	207	220
5	10	S	brown	840	248	207	202
5	10	S	brown	860	232	165	142
5	10	S	brown	900	191	142	130
5	10	S	brown	940	150	116	104
5	10	S	brown	980	112	84	75
5	8	S	yellow	720	255	240	183
5	8	S	yellow	760	255	255	230
5	8	S	yellow	800	252	255	224
5	8	S	yellow	840	243	251	207
5	8	S	yellow	860	229	201	158
5	8	S	yellow	900	182	177	135
5	8	S	yellow	940	144	139	106
5	8	S	yellow	980	106	98	76
5	8	S	brown	720	255	95	183
5	8	S	brown	760	255	123	230
5	8	S	brown	800	252	137	224
5	8	S	brown	840	243	150	207
5	8	S	brown	860	229	140	158
5	8	S	brown	900	182	134	135
5	8	S	brown	940	144	113	106
5	8	S	brown	980	106	84	76
5	9	S	dark green	720	255	250	185
5	9	S	dark green	760	255	234	255
5	9	S	dark green	800	255	255	223
5	9	S	dark green	840	254	255	204
5	9	S	dark green	860	239	210	159
5	9	S	dark green	900	200	177	133
5	9	S	dark green	940	165	107	141
5	9	S	dark green	980	117	98	76
5	10	S	brown	720	255	161	172
5	10	S	brown	760	255	214	199
5	10	S	brown	800	255	205	205
5	10	S	brown	840	249	206	190
5	10	S	brown	860	232	169	150
5	10	S	brown	900	189	143	122
5	10	S	brown	940	150	177	97
5	10	S	brown	980	112	83	71
6	1	S	yellow	720	247	163	184
6	1	S	yellow	760	251	212	233
6	1	S	yellow	800	242	201	230
6	1	S	yellow	840	235	180	213
6	1	S	yellow	860	201	139	152
6	1	S	yellow	900	159	122	136
6	1	S	yellow	940	127	95	105
6	1	S	yellow	980	97	70	77
6	2	S	yellow	720	255	237	197
6	2	S	yellow	760	255	251	247
6	2	S	yellow	800	255	254	248
6	2	S	yellow	840	248	251	229
6	2	S	yellow	860	234	199	169
6	2	S	yellow	900	195	173	141
6	2	S	yellow	940	157	139	118
6	2	S	yellow	980	114	96	81
6	2	S	dark green	720	255	217	197
6	2	S	dark green	760	255	255	247
6	2	S	dark green	800	255	255	248
6	2	S	dark green	840	248	254	229
6	2	S	dark green	860	234	218	169
6	2	S	dark green	900	195	188	141
6	2	S	dark green	940	157	148	118
6	2	S	dark green	980	114	104	81
6	2	S	brown	720	255	137	197
6	2	S	brown	760	255	172	247
6	2	S	brown	800	255	197	248
6	2	S	brown	840	248	205	229
6	2	S	brown	860	234	176	169
6	2	S	brown	900	195	164	141
6	2	S	brown	940	157	142	118
6	2	S	brown	980	114	101	81
6	3	S	dark green	720	255	226	197
6	3	S	dark green	760	255	255	250
6	3	S	dark green	800	255	255	251
6	3	S	dark green	840	249	252	239
6	3	S	dark green	860	234	207	176
6	3	S	dark green	900	193	178	146
6	3	S	dark green	940	156	143	119
6	3	S	dark green	980	112	100	80
6	4	S	yellow	720	255	250	200
6	4	S	yellow	760	255	255	252
6	4	S	yellow	800	255	255	247
6	4	S	yellow	840	251	255	227
6	4	S	yellow	860	237	219	167
6	4	S	yellow	900	200	182	148
6	4	S	yellow	940	162	147	118
6	4	S	yellow	980	116	102	83
6	4	S	dark green	720	255	183	200
6	4	S	dark green	760	255	241	252
6	4	S	dark green	800	255	246	247
6	4	S	dark green	840	251	229	227
6	4	S	dark green	860	237	171	167
6	4	S	dark green	900	200	145	148
6	4	S	dark green	940	162	119	118
6	4	S	dark green	980	116	84	83
6	5	S	dark green	720	255	162	185
6	5	S	dark green	760	255	220	242
6	5	S	dark green	800	252	222	242
6	5	S	dark green	840	242	204	225
6	5	S	dark green	860	228	152	170
6	5	S	dark green	900	179	129	147
6	5	S	dark green	940	144	104	117
6	5	S	dark green	980	108	73	83
6	6	S	yellow	720	246	149	137
6	6	S	yellow	760	248	191	179
6	6	S	yellow	800	239	180	173
6	6	S	yellow	840	224	170	155
6	6	S	yellow	860	190	125	121
6	6	S	yellow	900	150	110	102
6	6	S	yellow	940	117	85	81
6	6	S	yellow	980	89	63	60
6	6	S	dark green	720	246	173	137
6	6	S	dark green	760	248	223	179
6	6	S	dark green	800	239	223	173
6	6	S	dark green	840	224	206	155
6	6	S	dark green	860	190	153	121
6	6	S	dark green	900	150	133	102
6	6	S	dark green	940	117	105	81
6	6	S	dark green	980	89	76	60
6	7	S	dark green	720	255	207	206
6	7	S	dark green	760	255	253	248
6	7	S	dark green	800	255	252	239
6	7	S	dark green	840	255	243	221
6	7	S	dark green	860	241	193	175
6	7	S	dark green	900	214	160	141
6	7	S	dark green	940	176	132	116
6	7	S	dark green	980	126	91	81
7	1	S	dark green	720	244	187	179
7	1	S	dark green	760	247	243	217
7	1	S	dark green	800	242	242	215
7	1	S	dark green	840	224	224	193
7	1	S	dark green	860	195	167	147
7	1	S	dark green	900	157	146	128
7	1	S	dark green	940	125	114	101
7	1	S	dark green	980	96	84	74
7	2	S	dark green	720	254	245	157
7	2	S	dark green	760	255	255	204
7	2	S	dark green	800	250	254	202
7	2	S	dark green	840	241	252	182
7	2	S	dark green	860	255	206	143
7	2	S	dark green	900	177	176	124
7	2	S	dark green	940	143	137	95
7	2	S	dark green	980	106	97	69
7	3	S	yellow	720	255	252	208
7	3	S	yellow	760	255	255	250
7	3	S	yellow	800	255	255	247
7	3	S	yellow	840	253	255	236
7	3	S	yellow	860	240	224	187
7	3	S	yellow	900	208	190	153
7	3	S	yellow	940	169	153	125
7	3	S	yellow	980	121	107	87
7	3	S	dark green	720	255	220	208
7	3	S	dark green	760	255	243	250
7	3	S	dark green	800	255	235	247
7	3	S	dark green	840	253	234	236
7	3	S	dark green	860	240	191	187
7	3	S	dark green	900	208	148	153
7	3	S	dark green	940	169	124	125
7	3	S	dark green	980	121	87	87
7	4	S	dark green	720	253	220	184
7	4	S	dark green	760	255	255	225
7	4	S	dark green	800	249	255	212
7	4	S	dark green	840	241	252	199
7	4	S	dark green	860	215	194	154
7	4	S	dark green	900	171	161	128
7	4	S	dark green	940	134	127	101
7	4	S	dark green	980	102	91	73
7	5	S	dark green	720	255	254	201
7	5	S	dark green	760	255	255	244
7	5	S	dark green	800	255	255	234
7	5	S	dark green	840	254	255	219
7	5	S	dark green	860	240	219	171
7	5	S	dark green	900	213	181	140
7	5	S	dark green	940	175	148	115
7	5	S	dark green	980	125	102	79
7	6	S	yellow	720	255	214	201
7	6	S	yellow	760	255	248	252
7	6	S	yellow	800	255	241	251
7	6	S	yellow	840	253	221	235
7	6	S	yellow	860	237	173	180
7	6	S	yellow	900	203	144	153
7	6	S	yellow	940	165	117	122
7	6	S	yellow	980	119	82	86
7	7	S	dark green	720	255	194	204
7	7	S	dark green	760	255	240	241
7	7	S	dark green	800	255	233	237
7	7	S	dark green	840	255	219	214
7	7	S	dark green	860	243	170	168
7	7	S	dark green	900	218	139	138
7	7	S	dark green	940	179	115	114
7	7	S	dark green	980	127	80	79
